# Genomic properties of structural variants and short tandem repeats that impact gene expression and complex traits in humans

**DOI:** 10.1101/714477

**Authors:** David Jakubosky, Matteo D’Antonio, Marc Jan Bonder, Craig Smail, Margaret K.R. Donovan, William W. Young Greenwald, Agnieszka D’Antonio-Chronowska, Hiroko Matsui, i2QTL Consortium, Oliver Stegle, Erin N. Smith, Stephen B. Montgomery, Christopher DeBoever, Kelly A. Frazer

## Abstract

Structural variants (SVs) and short tandem repeats (STRs) comprise a broad group of diverse DNA variants which vastly differ in their sizes and distributions across the genome. Here, we show that different SV classes and STRs differentially impact gene expression and complex traits. Functional differences between SV classes and STRs include their genomic locations relative to eGenes, likelihood of being associated with multiple eGenes, associated eGene types (e.g., coding, noncoding, level of evolutionary constraint), effect sizes, linkage disequilibrium with tagging single nucleotide variants used in GWAS, and likelihood of being associated with GWAS traits. We also identified a set of high-impact SVs/STRs associated with the expression of three or more eGenes via chromatin loops and showed they are highly enriched for being associated with GWAS traits. Our study provides insights into the genomic properties of structural variant classes and short tandem repeats that impact gene expression and human traits.
