## Supplemental Table 1 for "Genomic properties of structural variants and short tandem repeats that impact gene expression and complex traits in humans"

### Sheet: Table_S1
SEX	GENETICALLY_SIMILAR_POPULATION_GROUP	SUBJECT_ID	STUDY	TWIN_ID	IN_UNRELATED_SET	IN_eQTL
F	EUR	iPSCORE_5_1	iPSCORE	0	FALSE	TRUE
M	SAS	iPSCORE_16_1	iPSCORE	0	TRUE	TRUE
F	SAS	iPSCORE_16_2	iPSCORE	0	TRUE	TRUE
F	EUR	iPSCORE_42_1	iPSCORE	0	TRUE	TRUE
M	AFR	iPSCORE_43_1	iPSCORE	0	TRUE	TRUE
M	EUR	iPSCORE_21_1	iPSCORE	0	TRUE	TRUE
F	EUR	iPSCORE_21_2	iPSCORE	0	TRUE	TRUE
M	EUR	iPSCORE_5_5	iPSCORE	0	TRUE	TRUE
M	SAS	iPSCORE_16_3	iPSCORE	0	FALSE	TRUE
F	EUR	iPSCORE_3_3	iPSCORE	0	TRUE	TRUE
M	EUR	iPSCORE_3_4	iPSCORE	0	TRUE	TRUE
F	EUR	iPSCORE_3_5	iPSCORE	0	FALSE	TRUE
M	EUR	iPSCORE_3_7	iPSCORE	0	TRUE	TRUE
F	EUR	iPSCORE_3_8	iPSCORE	0	FALSE	TRUE
F	EUR	iPSCORE_3_9	iPSCORE	0	FALSE	TRUE
F	EUR	iPSCORE_8_3	iPSCORE	0	FALSE	TRUE
F	EUR	iPSCORE_8_4	iPSCORE	0	FALSE	TRUE
M	EUR	iPSCORE_13_3	iPSCORE	0	TRUE	TRUE
F	EUR	iPSCORE_13_4	iPSCORE	0	TRUE	TRUE
M	EUR	iPSCORE_9_1	iPSCORE	0	TRUE	TRUE
M	EUR	iPSCORE_9_2	iPSCORE	0	FALSE	TRUE
M	EUR	iPSCORE_9_3	iPSCORE	0	TRUE	TRUE
F	EUR	iPSCORE_9_4	iPSCORE	0	FALSE	TRUE
M	EUR	iPSCORE_23_2	iPSCORE	0	FALSE	TRUE
F	EUR	iPSCORE_45_1	iPSCORE	0	TRUE	TRUE
M	EUR	iPSCORE_41_1	iPSCORE	0	TRUE	TRUE
M	EUR	iPSCORE_41_2	iPSCORE	0	FALSE	TRUE
M	EAS	iPSCORE_4_3	iPSCORE	0	FALSE	TRUE
F	EAS	iPSCORE_4_4	iPSCORE	0	TRUE	TRUE
M	EAS	iPSCORE_4_5	iPSCORE	0	TRUE	TRUE
M	EUR	iPSCORE_26_2	iPSCORE	0	TRUE	TRUE
F	EUR	iPSCORE_24_2	iPSCORE	0	FALSE	TRUE
M	EUR	iPSCORE_14_3	iPSCORE	0	FALSE	TRUE
M	AMR	iPSCORE_33_1	iPSCORE	0	FALSE	TRUE
F	AMR	iPSCORE_33_2	iPSCORE	0	TRUE	TRUE
M	EUR	iPSCORE_46_1	iPSCORE	0	TRUE	TRUE
M	EUR	iPSCORE_47_1	iPSCORE	0	TRUE	TRUE
M	EUR	iPSCORE_48_1	iPSCORE	0	TRUE	TRUE
F	EUR	iPSCORE_49_1	iPSCORE	0	TRUE	TRUE
M	EUR	iPSCORE_50_1	iPSCORE	0	TRUE	TRUE
M	EUR	iPSCORE_51_1	iPSCORE	0	TRUE	TRUE
M	EUR	iPSCORE_52_1	iPSCORE	0	TRUE	TRUE
M	EUR	iPSCORE_53_1	iPSCORE	0	TRUE	TRUE
M	EUR	iPSCORE_55_1	iPSCORE	0	TRUE	TRUE
M	EUR	iPSCORE_56_1	iPSCORE	0	TRUE	TRUE
F	EUR	iPSCORE_57_1	iPSCORE	0	TRUE	TRUE
M	EUR	iPSCORE_58_1	iPSCORE	0	TRUE	TRUE
F	AFR	iPSCORE_59_1	iPSCORE	0	TRUE	TRUE
F	AMR	iPSCORE_60_1	iPSCORE	0	TRUE	TRUE
M	EUR	iPSCORE_61_1	iPSCORE	0	TRUE	TRUE
M	EUR	iPSCORE_62_1	iPSCORE	0	TRUE	TRUE
M	EAS	iPSCORE_63_1	iPSCORE	0	TRUE	TRUE
M	EUR	iPSCORE_64_1	iPSCORE	0	TRUE	TRUE
M	AMR	iPSCORE_65_1	iPSCORE	0	TRUE	TRUE
M	EUR	iPSCORE_66_1	iPSCORE	0	TRUE	TRUE
F	EUR	iPSCORE_20_1	iPSCORE	0	TRUE	TRUE
F	EUR	iPSCORE_20_2	iPSCORE	0	FALSE	TRUE
F	EUR	iPSCORE_20_3	iPSCORE	0	FALSE	TRUE
F	EUR	iPSCORE_67_1	iPSCORE	0	TRUE	TRUE
F	EUR	iPSCORE_19_2	iPSCORE	0	TRUE	TRUE
F	EUR	iPSCORE_19_3	iPSCORE	0	FALSE	TRUE
F	EUR	iPSCORE_1_1	iPSCORE	0	FALSE	TRUE
F	EUR	iPSCORE_1_2	iPSCORE	0	FALSE	TRUE
F	EUR	iPSCORE_1_3	iPSCORE	0	FALSE	TRUE
F	EUR	iPSCORE_1_4	iPSCORE	0	TRUE	TRUE
F	EUR	iPSCORE_1_5	iPSCORE	0	FALSE	TRUE
M	EUR	iPSCORE_1_6	iPSCORE	0	FALSE	TRUE
M	EUR	iPSCORE_1_7	iPSCORE	0	FALSE	TRUE
F	EUR	iPSCORE_1_8	iPSCORE	0	FALSE	TRUE
F	AMR	iPSCORE_1_9	iPSCORE	0	FALSE	TRUE
F	EUR	iPSCORE_1_12	iPSCORE	0	FALSE	TRUE
M	AFR	iPSCORE_1_13	iPSCORE	0	TRUE	TRUE
F	AFR	iPSCORE_1_14	iPSCORE	0	FALSE	TRUE
M	EUR	iPSCORE_40_1	iPSCORE	0	FALSE	TRUE
F	EUR	iPSCORE_40_2	iPSCORE	0	TRUE	TRUE
F	EUR	iPSCORE_6_1	iPSCORE	0	FALSE	TRUE
M	EUR	iPSCORE_6_2	iPSCORE	0	FALSE	TRUE
M	EUR	iPSCORE_6_3	iPSCORE	0	FALSE	TRUE
F	EUR	iPSCORE_6_4	iPSCORE	0	FALSE	TRUE
F	EUR	iPSCORE_6_5	iPSCORE	0	TRUE	TRUE
M	EUR	iPSCORE_15_1	iPSCORE	0	FALSE	TRUE
M	EUR	iPSCORE_15_2	iPSCORE	0	FALSE	TRUE
M	EUR	iPSCORE_15_3	iPSCORE	0	TRUE	TRUE
F	EUR	iPSCORE_1_10	iPSCORE	0	FALSE	TRUE
F	EUR	iPSCORE_1_11	iPSCORE	0	FALSE	TRUE
F	EUR	iPSCORE_25_1	iPSCORE	0	FALSE	TRUE
M	EUR	iPSCORE_25_2	iPSCORE	0	TRUE	TRUE
M	EUR	iPSCORE_34_1	iPSCORE	0	TRUE	TRUE
F	EUR	iPSCORE_34_2	iPSCORE	0	FALSE	TRUE
F	EUR	iPSCORE_35_1	iPSCORE	0	TRUE	TRUE
F	EUR	iPSCORE_35_2	iPSCORE	0	FALSE	TRUE
F	EUR	iPSCORE_36_1	iPSCORE	0	FALSE	TRUE
M	EUR	iPSCORE_36_2	iPSCORE	0	TRUE	TRUE
F	EUR	iPSCORE_2_1	iPSCORE	0	FALSE	TRUE
F	EUR	iPSCORE_2_2	iPSCORE	0	FALSE	TRUE
F	EAS	iPSCORE_2_3	iPSCORE	0	FALSE	TRUE
F	EAS	iPSCORE_2_4	iPSCORE	0	FALSE	TRUE
F	EAS	iPSCORE_2_5	iPSCORE	0	FALSE	TRUE
F	EUR	iPSCORE_2_6	iPSCORE	0	TRUE	TRUE
M	EAS	iPSCORE_2_7	iPSCORE	0	TRUE	TRUE
M	EUR	iPSCORE_2_8	iPSCORE	0	FALSE	TRUE
M	EUR	iPSCORE_2_9	iPSCORE	0	TRUE	TRUE
M	EAS	iPSCORE_2_10	iPSCORE	0	FALSE	TRUE
F	EUR	iPSCORE_2_11	iPSCORE	0	FALSE	TRUE
F	EUR	iPSCORE_68_1	iPSCORE	0	TRUE	TRUE
M	EAS	iPSCORE_69_1	iPSCORE	0	TRUE	TRUE
M	EUR	iPSCORE_70_1	iPSCORE	0	TRUE	TRUE
F	EAS	iPSCORE_71_1	iPSCORE	0	TRUE	TRUE
M	EAS	iPSCORE_72_1	iPSCORE	0	TRUE	TRUE
M	EUR	iPSCORE_38_1	iPSCORE	0	TRUE	TRUE
M	EUR	iPSCORE_38_2	iPSCORE	0	FALSE	TRUE
F	AMR	iPSCORE_39_1	iPSCORE	0	FALSE	TRUE
F	AMR	iPSCORE_39_2	iPSCORE	0	TRUE	TRUE
F	EAS	iPSCORE_73_1	iPSCORE	0	TRUE	TRUE
M	EUR	iPSCORE_74_1	iPSCORE	0	TRUE	TRUE
M	EUR	iPSCORE_7_1	iPSCORE	0	FALSE	TRUE
F	EUR	iPSCORE_7_2	iPSCORE	0	TRUE	TRUE
M	EUR	iPSCORE_7_3	iPSCORE	0	TRUE	TRUE
M	EUR	iPSCORE_7_4	iPSCORE	0	FALSE	TRUE
M	EUR	iPSCORE_7_5	iPSCORE	0	FALSE	TRUE
M	SAS	iPSCORE_76_1	iPSCORE	0	TRUE	TRUE
F	EAS	iPSCORE_77_1	iPSCORE	0	TRUE	TRUE
F	EAS	iPSCORE_78_1	iPSCORE	0	TRUE	TRUE
F	EAS	iPSCORE_79_1	iPSCORE	0	TRUE	TRUE
M	SAS	iPSCORE_80_1	iPSCORE	0	TRUE	TRUE
F	EUR	iPSCORE_81_1	iPSCORE	0	TRUE	TRUE
F	EUR	iPSCORE_82_1	iPSCORE	0	TRUE	TRUE
F	SAS	iPSCORE_83_1	iPSCORE	0	TRUE	TRUE
M	EAS	iPSCORE_84_1	iPSCORE	0	TRUE	TRUE
F	EUR	iPSCORE_85_1	iPSCORE	0	TRUE	TRUE
F	EUR	iPSCORE_37_1	iPSCORE	0	FALSE	TRUE
M	EUR	iPSCORE_37_2	iPSCORE	0	TRUE	TRUE
F	EAS	iPSCORE_86_1	iPSCORE	0	TRUE	TRUE
F	EAS	iPSCORE_87_1	iPSCORE	0	TRUE	TRUE
F	EUR	iPSCORE_88_1	iPSCORE	0	TRUE	TRUE
M	EUR	iPSCORE_89_1	iPSCORE	0	TRUE	TRUE
F	EUR	iPSCORE_10_1	iPSCORE	0	TRUE	TRUE
F	EUR	iPSCORE_10_2	iPSCORE	0	TRUE	TRUE
F	EUR	iPSCORE_10_3	iPSCORE	0	FALSE	TRUE
F	EAS	iPSCORE_11_1	iPSCORE	0	FALSE	TRUE
M	EAS	iPSCORE_11_2	iPSCORE	0	FALSE	TRUE
F	EAS	iPSCORE_11_3	iPSCORE	0	FALSE	TRUE
F	EAS	iPSCORE_11_4	iPSCORE	0	TRUE	TRUE
M	EAS	iPSCORE_90_1	iPSCORE	0	TRUE	TRUE
F	EAS	iPSCORE_12_1	iPSCORE	0	FALSE	TRUE
M	EAS	iPSCORE_12_2	iPSCORE	0	FALSE	TRUE
F	EAS	iPSCORE_12_3	iPSCORE	0	TRUE	TRUE
M	EAS	iPSCORE_12_4	iPSCORE	0	TRUE	TRUE
M	EUR	iPSCORE_91_1	iPSCORE	0	TRUE	TRUE
F	EUR	iPSCORE_92_1	iPSCORE	0	TRUE	TRUE
F	EUR	iPSCORE_93_1	iPSCORE	0	TRUE	TRUE
F	EUR	iPSCORE_94_1	iPSCORE	0	TRUE	TRUE
F	EUR	iPSCORE_95_1	iPSCORE	0	TRUE	TRUE
M	EUR	iPSCORE_96_1	iPSCORE	0	TRUE	TRUE
M	EUR	iPSCORE_97_1	iPSCORE	0	TRUE	TRUE
M	EUR	iPSCORE_98_1	iPSCORE	0	TRUE	TRUE
F	EUR	iPSCORE_99_1	iPSCORE	0	TRUE	TRUE
F	EUR	iPSCORE_22_1	iPSCORE	0	TRUE	TRUE
M	EUR	iPSCORE_22_2	iPSCORE	0	TRUE	TRUE
M	EUR	iPSCORE_22_3	iPSCORE	0	FALSE	TRUE
F	EUR	iPSCORE_100_1	iPSCORE	0	TRUE	TRUE
M	EUR	iPSCORE_101_1	iPSCORE	0	TRUE	TRUE
F	EAS	iPSCORE_18_2	iPSCORE	0	TRUE	TRUE
M	EAS	iPSCORE_18_3	iPSCORE	0	TRUE	TRUE
F	EUR	iPSCORE_17_1	iPSCORE	0	TRUE	TRUE
M	EAS	iPSCORE_17_2	iPSCORE	0	TRUE	TRUE
M	EUR	iPSCORE_17_3	iPSCORE	0	FALSE	TRUE
M	EUR	iPSCORE_27_1	iPSCORE	0	FALSE	TRUE
M	EUR	iPSCORE_27_2	iPSCORE	0	TRUE	TRUE
F	EUR	iPSCORE_3_1	iPSCORE	2	FALSE	TRUE
F	EUR	iPSCORE_3_2	iPSCORE	2	FALSE	TRUE
F	EUR	iPSCORE_102_1	iPSCORE	0	TRUE	TRUE
F	EUR	iPSCORE_8_2	iPSCORE	3	FALSE	TRUE
F	EUR	iPSCORE_103_1	iPSCORE	25	TRUE	TRUE
F	EUR	iPSCORE_104_1	iPSCORE	0	TRUE	TRUE
M	EUR	iPSCORE_105_1	iPSCORE	4	TRUE	TRUE
F	EUR	iPSCORE_28_1	iPSCORE	5	TRUE	TRUE
F	EUR	iPSCORE_28_2	iPSCORE	5	FALSE	TRUE
F	EUR	iPSCORE_13_1	iPSCORE	6	FALSE	TRUE
F	EUR	iPSCORE_13_2	iPSCORE	6	FALSE	TRUE
M	EUR	iPSCORE_106_1	iPSCORE	7	TRUE	TRUE
F	EUR	iPSCORE_29_1	iPSCORE	8	FALSE	TRUE
F	EUR	iPSCORE_29_2	iPSCORE	8	TRUE	TRUE
F	EUR	iPSCORE_30_1	iPSCORE	10	FALSE	TRUE
F	EUR	iPSCORE_30_2	iPSCORE	10	TRUE	TRUE
M	EUR	iPSCORE_23_1	iPSCORE	0	TRUE	TRUE
F	EUR	iPSCORE_107_1	iPSCORE	0	TRUE	TRUE
M	EAS	iPSCORE_4_1	iPSCORE	13	FALSE	TRUE
M	EAS	iPSCORE_4_2	iPSCORE	13	FALSE	TRUE
F	EUR	iPSCORE_108_1	iPSCORE	14	FALSE	TRUE
F	EUR	iPSCORE_109_1	iPSCORE	15	TRUE	TRUE
F	EUR	iPSCORE_26_1	iPSCORE	16	FALSE	TRUE
F	EUR	iPSCORE_110_1	iPSCORE	0	TRUE	TRUE
F	EUR	iPSCORE_31_1	iPSCORE	17	TRUE	TRUE
F	EUR	iPSCORE_31_2	iPSCORE	17	FALSE	TRUE
F	EUR	iPSCORE_111_1	iPSCORE	18	TRUE	TRUE
F	EUR	iPSCORE_24_1	iPSCORE	0	TRUE	TRUE
M	EUR	iPSCORE_112_1	iPSCORE	0	TRUE	TRUE
F	EUR	iPSCORE_32_1	iPSCORE	0	FALSE	TRUE
F	EUR	iPSCORE_32_2	iPSCORE	0	TRUE	TRUE
F	EUR	iPSCORE_14_1	iPSCORE	0	TRUE	TRUE
F	EUR	iPSCORE_14_2	iPSCORE	0	FALSE	TRUE
F	EUR	iPSCORE_113_1	iPSCORE	0	TRUE	TRUE
M	EUR	iPSCORE_114_1	iPSCORE	20	FALSE	TRUE
F	EUR	iPSCORE_115_1	iPSCORE	21	TRUE	TRUE
F	EUR	iPSCORE_116_1	iPSCORE	0	TRUE	TRUE
F	EUR	iPSCORE_117_1	iPSCORE	22	TRUE	TRUE
M	EUR	iPSCORE_118_1	iPSCORE	0	TRUE	TRUE
F	EUR	iPSCORE_119_1	iPSCORE	23	TRUE	TRUE
M	EUR	iPSCORE_120_1	iPSCORE	0	TRUE	TRUE
F	EUR	bubh	HipSci	0	TRUE	TRUE
F	EUR	lexy	HipSci	0	TRUE	TRUE
M	EUR	yemz	HipSci	0	TRUE	TRUE
F	EUR	datg	HipSci	0	TRUE	TRUE
M	EUR	gifk	HipSci	0	TRUE	TRUE
M	EUR	zagm	HipSci	0	TRUE	TRUE
F	EUR	wahn	HipSci	0	TRUE	TRUE
F	EUR	bokz	HipSci	0	TRUE	TRUE
M	EUR	oaaz	HipSci	0	TRUE	TRUE
F	EUR	qayj	HipSci	0	TRUE	TRUE
M	EUR	quls	HipSci	0	TRUE	TRUE
F	EUR	eipl	HipSci	0	TRUE	TRUE
F	EUR	sebz	HipSci	0	TRUE	TRUE
F	EUR	diku	HipSci	0	TRUE	TRUE
F	EUR	bezi	HipSci	0	TRUE	TRUE
F	AMR	yoch	HipSci	0	TRUE	TRUE
M	EUR	puie	HipSci	0	TRUE	TRUE
F	EUR	wiii	HipSci	0	TRUE	TRUE
F	EUR	wuye	HipSci	0	TRUE	TRUE
F	AMR	sojd	HipSci	0	TRUE	TRUE
M	EUR	paab	HipSci	0	TRUE	TRUE
F	EUR	rutc	HipSci	0	TRUE	TRUE
M	EUR	fikt	HipSci	0	TRUE	TRUE
M	EUR	naah	HipSci	0	TRUE	TRUE
F	EUR	wihj	HipSci	0	TRUE	TRUE
F	EUR	ciwj	HipSci	0	TRUE	TRUE
F	EUR	heth	HipSci	0	TRUE	TRUE
M	EUR	sita	HipSci	0	TRUE	TRUE
F	EUR	hecn	HipSci	0	TRUE	TRUE
F	EUR	jejf	HipSci	0	TRUE	TRUE
F	EUR	kehc	HipSci	0	TRUE	TRUE
M	EUR	xugn	HipSci	0	TRUE	TRUE
F	EUR	podx	HipSci	0	TRUE	TRUE
F	EUR	eofe	HipSci	0	TRUE	TRUE
F	EUR	fawm	HipSci	0	TRUE	TRUE
M	EUR	qehq	HipSci	0	TRUE	TRUE
F	EUR	rozh	HipSci	0	TRUE	TRUE
F	EUR	keui	HipSci	0	TRUE	TRUE
M	EUR	juuy	HipSci	0	TRUE	TRUE
F	EUR	eiwy	HipSci	0	TRUE	TRUE
M	EUR	iisa	HipSci	0	TRUE	TRUE
M	EUR	bipt	HipSci	0	TRUE	TRUE
F	EUR	qaqx	HipSci	0	TRUE	TRUE
F	EUR	lise	HipSci	0	TRUE	TRUE
F	EUR	zaie	HipSci	0	TRUE	TRUE
F	EUR	iiyk	HipSci	0	TRUE	TRUE
M	EUR	melw	HipSci	0	TRUE	TRUE
F	EUR	dons	HipSci	0	TRUE	TRUE
M	EUR	feec	HipSci	0	TRUE	TRUE
M	EUR	kefb	HipSci	0	TRUE	TRUE
M	EUR	kuxp	HipSci	0	TRUE	TRUE
M	EUR	kegd	HipSci	0	TRUE	TRUE
F	EUR	tixi	HipSci	0	TRUE	TRUE
M	EUR	pipw	HipSci	0	TRUE	TRUE
F	EUR	liqa	HipSci	0	TRUE	TRUE
F	EUR	toco	HipSci	0	TRUE	TRUE
M	EUR	burb	HipSci	0	TRUE	TRUE
M	EUR	meue	HipSci	0	TRUE	TRUE
F	EUR	qonc	HipSci	0	TRUE	TRUE
M	AMR	hayt	HipSci	0	TRUE	TRUE
M	EUR	toss	HipSci	0	TRUE	TRUE
M	EUR	hipn	HipSci	0	TRUE	TRUE
M	EUR	oilg	HipSci	0	TRUE	TRUE
F	EUR	deyz	HipSci	0	TRUE	TRUE
F	EUR	nufh	HipSci	0	TRUE	TRUE
F	EUR	xuja	HipSci	0	TRUE	TRUE
F	EUR	pahc	HipSci	0	TRUE	TRUE
F	EUR	lepk	HipSci	0	TRUE	TRUE
M	EUR	denw	HipSci	0	TRUE	TRUE
M	EUR	bima	HipSci	0	TRUE	TRUE
F	EUR	qoog	HipSci	0	TRUE	TRUE
M	EUR	qorq	HipSci	0	TRUE	TRUE
M	EUR	vazt	HipSci	0	TRUE	TRUE
F	EUR	pelm	HipSci	0	TRUE	TRUE
M	EUR	voce	HipSci	0	TRUE	TRUE
F	EUR	kajh	HipSci	0	TRUE	TRUE
F	EUR	ieki	HipSci	0	TRUE	TRUE
F	EUR	xojn	HipSci	0	TRUE	TRUE
F	EUR	kuco	HipSci	0	TRUE	TRUE
F	EUR	roug	HipSci	0	TRUE	TRUE
F	EUR	aowh	HipSci	0	TRUE	TRUE
F	EUR	doao	HipSci	0	TRUE	TRUE
M	EUR	tolg	HipSci	0	TRUE	TRUE
F	EUR	zoxy	HipSci	0	TRUE	TRUE
F	EUR	oicx	HipSci	0	TRUE	TRUE
F	EUR	sebn	HipSci	0	TRUE	TRUE
M	EUR	euts	HipSci	0	TRUE	TRUE
M	EUR	kucg	HipSci	0	TRUE	TRUE
M	EUR	oevr	HipSci	0	TRUE	TRUE
F	EUR	sohd	HipSci	0	TRUE	TRUE
F	EUR	iudw	HipSci	0	TRUE	TRUE
F	EUR	ualf	HipSci	0	TRUE	TRUE
F	EUR	cuhk	HipSci	0	TRUE	TRUE
F	EUR	zihe	HipSci	0	TRUE	TRUE
F	EUR	vils	HipSci	0	TRUE	TRUE
F	EUR	hehd	HipSci	0	TRUE	TRUE
M	EUR	kolf	HipSci	0	TRUE	TRUE
F	EUR	poih	HipSci	0	TRUE	TRUE
F	EUR	tuju	HipSci	0	TRUE	TRUE
F	EUR	zerv	HipSci	0	TRUE	TRUE
M	EUR	suop	HipSci	0	TRUE	TRUE
F	EUR	lako	HipSci	0	TRUE	TRUE
F	EUR	oikd	HipSci	0	TRUE	TRUE
F	EUR	vass	HipSci	0	TRUE	TRUE
M	EUR	naju	HipSci	0	TRUE	TRUE
M	EUR	aion	HipSci	0	TRUE	TRUE
M	EUR	mita	HipSci	0	TRUE	TRUE
M	EUR	jogf	HipSci	0	TRUE	TRUE
M	EUR	eika	HipSci	0	TRUE	TRUE
F	EUR	seru	HipSci	0	TRUE	TRUE
F	EUR	qihv	HipSci	0	TRUE	TRUE
F	EUR	vuna	HipSci	0	TRUE	TRUE
M	EUR	heja	HipSci	0	TRUE	TRUE
M	EUR	gesg	HipSci	0	TRUE	TRUE
F	EUR	babz	HipSci	0	TRUE	TRUE
M	EUR	pamv	HipSci	0	TRUE	TRUE
M	EUR	bilx	HipSci	0	TRUE	TRUE
M	EUR	fiaj	HipSci	0	TRUE	TRUE
F	EUR	laey	HipSci	0	TRUE	TRUE
F	EUR	sehl	HipSci	0	TRUE	TRUE
M	EUR	miaj	HipSci	0	TRUE	TRUE
M	EUR	wigw	HipSci	0	TRUE	TRUE
F	EUR	eesb	HipSci	0	TRUE	TRUE
M	EUR	uilk	HipSci	0	TRUE	TRUE
M	EUR	qolg	HipSci	0	TRUE	TRUE
F	EUR	babk	HipSci	0	TRUE	TRUE
F	EUR	wetu	HipSci	0	TRUE	TRUE
F	EUR	gine	HipSci	0	TRUE	TRUE
M	EUR	wopl	HipSci	0	TRUE	TRUE
M	EUR	ceik	HipSci	0	TRUE	TRUE
F	EUR	yelp	HipSci	0	TRUE	TRUE
M	EUR	hiaf	HipSci	0	TRUE	TRUE
F	EUR	ziyn	HipSci	0	TRUE	TRUE
F	EUR	joxm	HipSci	0	TRUE	TRUE
F	EUR	oapg	HipSci	0	TRUE	TRUE
M	EUR	rayr	HipSci	0	TRUE	TRUE
F	EUR	ouvb	HipSci	0	TRUE	TRUE
M	EUR	uofv	HipSci	0	TRUE	TRUE
F	EUR	kute	HipSci	0	TRUE	TRUE
F	EUR	vaka	HipSci	0	TRUE	TRUE
M	EUR	fafq	HipSci	0	TRUE	TRUE
F	EUR	uolo	HipSci	0	TRUE	TRUE
F	EUR	riun	HipSci	0	TRUE	TRUE
F	EUR	nosn	HipSci	0	TRUE	TRUE
F	AMR	garx	HipSci	0	TRUE	TRUE
M	EUR	letw	HipSci	0	TRUE	TRUE
M	EUR	nekd	HipSci	0	TRUE	TRUE
F	EUR	rejf	HipSci	0	TRUE	TRUE
F	EUR	wibj	HipSci	0	TRUE	TRUE
M	EUR	zapk	HipSci	0	TRUE	TRUE
M	EUR	oaqd	HipSci	0	TRUE	TRUE
M	EUR	jufd	HipSci	0	TRUE	TRUE
F	EUR	puhk	HipSci	0	TRUE	TRUE
M	EUR	iuad	HipSci	0	TRUE	TRUE
F	AMR	boqx	HipSci	0	TRUE	TRUE
F	EUR	zett	HipSci	0	TRUE	TRUE
F	EUR	rakz	HipSci	0	TRUE	TRUE
M	EUR	kuul	HipSci	0	TRUE	TRUE
F	EUR	qunz	HipSci	0	TRUE	TRUE
F	EUR	oupf	HipSci	0	TRUE	TRUE
F	EUR	juzt	HipSci	0	TRUE	TRUE
F	EUR	xiby	HipSci	0	TRUE	TRUE
F	EUR	xejd	HipSci	0	TRUE	TRUE
M	EUR	tert	HipSci	0	TRUE	TRUE
M	EUR	yewo	HipSci	0	TRUE	TRUE
F	SAS	rehy	HipSci	0	TRUE	TRUE
M	EUR	paim	HipSci	0	TRUE	TRUE
F	EUR	aoxv	HipSci	0	TRUE	TRUE
M	EUR	kozf	HipSci	0	TRUE	TRUE
M	EUR	bimq	HipSci	0	TRUE	TRUE
M	EUR	romx	HipSci	0	TRUE	TRUE
F	EUR	vuud	HipSci	0	TRUE	TRUE
F	EUR	yair	HipSci	0	TRUE	TRUE
F	EUR	siqu	HipSci	0	TRUE	TRUE
F	EUR	xagu	HipSci	0	TRUE	TRUE
F	EUR	zuuy	HipSci	0	TRUE	TRUE
F	EUR	timk	HipSci	0	TRUE	TRUE
F	EUR	uawq	HipSci	0	TRUE	TRUE
F	EUR	payf	HipSci	0	TRUE	TRUE
M	EUR	oekw	HipSci	0	TRUE	TRUE
F	EUR	uupc	HipSci	0	TRUE	TRUE
M	EUR	xufp	HipSci	0	TRUE	TRUE
M	EUR	oatm	HipSci	0	TRUE	TRUE
F	EUR	uevq	HipSci	0	TRUE	TRUE
F	EUR	suul	HipSci	0	TRUE	TRUE
F	EUR	uiao	HipSci	0	TRUE	TRUE
M	EUR	yuvg	HipSci	0	TRUE	TRUE
M	EUR	lirf	HipSci	0	TRUE	TRUE
